# Cell Communication Network factor 4 promotes tumor-induced immunosuppression in breast cancer

**DOI:** 10.64898/2026.01.07.698253

**Authors:** David J. Klinke, Atefeh Razazan, Anika C. Pirkey, Wentao Deng

## Abstract

Cell Communication Network factor 4 (CCN4/WISP1) is a matricellular protein secreted by cancer cells that is upregulated in essentially all invasive breast cancers and promotes immunosuppression in melanoma. Recent work suggests that limited anti-tumor immunity also associates with poor patient outcomes in patients with breast cancer. Motivated by increased CCN4 correlating with dampened anti-tumor immunity in primary breast cancer, we test for a direct causal link by knocking out CCN4 (CCN4 KO) in the Py230 and Py8119 mouse breast cancer models. Tumor growth is reduced when CCN4 KO breast cancer cells are implanted in immunocompetent but not in immunodeficient mice. Correspondingly in size-matched tumors, CD4+ and CD8+ T cells are significantly increased in CCN4 KO tumors while the myeloid compartment is shifted from polymorphonuclear- to monocytic-myeloid-derived suppressor cells (MDSC). This shift in the MDSC compartment is also associated with a significant reduction in splenomegaly. Among mechanisms linked to local immunosuppression, CCN4 knockout has a similar impact on the secretome of both breast cancer and melanoma cell lines. Overall, our results suggest that CCN4 promotes tumor-induced immunosuppression in the context of breast cancer and is a potential target for therapeutic combinations with immunotherapies.
