## Supplemental File 1 for "Cell Communication Network factor 4 promotes tumor-induced immunosuppression in breast cancer"

### Sheet: Sheet1
Name	B16F0-WT-1	B16F0-WT-2	B16F0-KO-1	B16F0-KO-2	YUMM1.7-WT-1	YUMM1.7-WT-2	YUMM1.7-KO-1	YUMM1.7-KO-2	Py230-WT-1	Py230-WT-2	Py230-KO-1	Py230-KO-2	Py8119-WT-1	Py8119-WT-2	Py8119-KO-1	Py8119-KO-2
NC-1	9	3	38	99	73	168	79	82	139.048	110.628	246	204.32	82.224	53.808	174.5	139.52
NC-2	26	52	46	4	108	131	118	159	135.534	170.702	124	103.94	33.912	41.736	70.66	85.6
NC-3	46	61	34	140	182	113	9	63	64.876	82.88	212.52	160.04	104.672	62.92	74.8	107.28
NC-4	55	76	128	77	147	37	1	50	113.708	84.714	183.04	114.3	50.392	33.944	47.92	99.82
NC-5	107	119	116	2	31	10	30	2	110.768	80.36	163.58	132.32	49.432	25.784	104.88	90.48
NC-6	121	151	224	217	143	125	160	197	42.728	99.582	131.22	139.98	62	35.968	130.46	140.04
PC-1	22448	21978	25105	24884	24160	23417	27497	27535	21391.4	21302.2	21102.6	20703.6	25108.5	27416.4	24026.6	24759.4
PC-2	24204	28037	24878	28042	27886	28433	30111	31141	25498.1	25256.6	19927	19356.7	23759.6	25596.2	26575.8	28136.1
PC-3	34808	31040	28622	23578	36736	30338	26205	25654	22279.5	22707.8	19277	18963.3	25599.3	25175	26557.3	28093.4
Adiponectin	701	7	686	37	715	111	676	112	212.87	205.604	249.44	132.68	386.336	280.472	265.66	202.48
Amphiregulin	229	190	107	98	1815	1874	1026	1144	2192.71	2277.73	2414.36	2421.52	2023.43	1972.63	865.68	877.9
Angiopoietin-1	35	6	10	1	139	219	97	139	327.432	335.692	339.12	349.32	375.544	360.864	322.04	288.48
Angiopoietin-2	19035	19891	18023	17754	206	178	245	207	268.758	267.274	186.28	209.98	381.152	301.944	299.3	290.98
Angiopoietin-like 3	177	94	169	26	296	247	134	217	444.514	477.414	433.22	458.32	625.728	569.256	497.52	524.16
BAFF	60	24	53	56	195	154	116	52	209.832	240.856	102.22	130.22	347.36	285.608	260.68	238.3
C5a	50	73	1	1	180	144	177	124	211.414	209.678	96.82	156.78	336.656	290.616	265.2	263.22
CCL11	137	124	53	20	550	408	470	390	350.266	315.392	291.6	309.76	550.344	525.56	390.82	355.5
CCL12	192	176	101	97	399	279	235	169	346.346	382.172	248.58	181.7	629.288	601.328	340.56	334.04
CCL17	214	217	338	270	353	430	334	360	523.936	495.11	404.04	436.46	747.4	657.264	501.4	504.56
CCL19	107	196	64	104	247	309	237	281	346.612	416.64	317.2	266.18	463.896	408.992	389.8	369.04
CCL2	37	117	59	1	3544	3641	187	230	642.74	620.956	279.48	280.26	978.96	933.504	2094.58	2049.12
CCL20	120	82	1	10	189	240	124	134	1984.12	1955.76	1143.7	1165	532.28	450.872	256	280.14
CCL21	42	9	20	55	179	168	99	86	293.51	332.038	202.34	253.04	329.136	328.952	259.86	290.08
CCL22	99	153	59	54	643	606	294	281	845.404	816.536	748.92	716.58	875.424	922.4	610.1	656.16
CCL3	161	95	77	94	427	402	305	235	343.49	348.236	296.22	325.18	273.848	274.04	289.58	295.86
CCL5	7848	9966	8918	11395	946	950	1692	2067	1198.53	1160.54	1027.22	1228.02	6554.27	6984.94	7100.26	7658.76
CCL6	89	164	55	124	223	287	183	256	345.072	354.326	277.92	140.44	566.048	530.144	293.04	320.02
CCN4	3710	4429	168	276	366	433	85	98	540.344	528.178	248.84	268.18	832.048	860.072	266.36	265.28
CD14	87	76	81	62	419	448	218	259	844.018	859.824	605.44	591.5	680.264	671.584	500.36	454.08
CD160	53	14	30	1	123	94	154	119	275.674	245.7	278.7	250.4	441.864	365.424	341.14	294.08
CD40	134	192	75	170	247	237	196	247	323.554	346.36	304.18	321.82	305.952	300.224	329.88	307.2
CD62E	17	790	118	550	85	255	15	364	209.678	168.112	182.04	281.86	340.024	191.944	238.84	111.78
CD62P	4	34	19	18	445	393	402	386	326.928	353.01	269.28	261.7	470.76	502.696	405.84	526.58
CD93	4	50	77	60	167	206	88	110	317.338	286.846	187.64	195.88	351.04	311.584	295.66	334.12
Chemerin	143	137	122	149	634	685	718	810	298.158	242.788	256.88	263.16	425.104	438.008	344.38	289.2
Chitinase 3-like 1	26	11	12	29	120	196	98	159	965.538	925.61	803.86	800.94	374.208	331.296	190.88	189.78
Coagulation Factor III	1672	1641	944	1027	454	355	300	251	1099.94	1081.09	809.48	787.84	1297.32	1174.31	825.16	847.88
Complement Factor D	99	140	38	36	168	21	78	62	287.546	255.892	254.24	246.64	317.464	285.368	260.54	252.18
CRP	76	122	47	59	1	16	1	22	83.51	59.206	123.24	83.72	52.08	75.272	177.02	159.88
CX3CL1	88	89	67	44	2009	2214	875	918	12688	13129.4	12143.3	12566.1	6241.14	6438.53	6272.14	6448.56
CXCL1	62	74	1	1	1789	1659	292	307	7571.93	12063.4	18109	18118.5	9994.22	10502.7	3268.7	3331.24
CXCL10	804	1117	490	663	1522	1963	766	1085	1529.81	1551.45	452.02	496.66	1356.98	1218.06	2370.62	2216.94
CXCL11	218	211	118	139	565	512	560	483	219.59	185.444	218.66	227.3	328.544	329.096	299.92	210.3
CXCL13	51	87	7	71	187	135	77	61	210.294	213.122	191.34	189.74	316.112	305.664	197.36	145.42
CXCL16	81	70	19	25	163	185	130	184	777.826	864.71	493.26	509.04	562.976	570.968	380.48	394.98
CXCL2	140	126	87	64	128	146	153	77	1172.65	1052.27	521.84	492.86	417.04	440.216	325.06	338.22
CXCL9	119	174	45	99	445	562	371	378	326.452	252.014	227.14	213.44	455.984	452.496	321.48	375.46
Cystatin C	1227	1633	1209	1593	1341	1994	1432	1850	3427.65	3565.65	3114.06	3194.88	4773.22	4666.03	3412.86	3379.42
DKK-1	63	87	17	63	175	192	97	102	493.164	466.466	438.04	405.74	734.624	701.248	456.34	422.18
DPPIV	115	110	102	80	125	122	78	81	261.73	238.602	202.26	187.86	358.984	373.808	198.22	175.56
EGF	65	112	41	34	215	164	128	105	433.174	443.898	445.96	437.38	375.728	409.952	272.92	292.58
Endoglin	1808	2068	1400	1925	464	465	126	195	125.538	179.466	142.26	173.92	183.696	216.168	166.48	164.48
Endostatin	77	58	93	78	11619	12975	12966	14034	6562.57	6260.44	5026.06	5211.98	1847.7	1925.55	1330.36	1378.76
Fetuin A	130	133	67	114	236	191	216	169	368.536	391.972	347.1	337.78	547.44	510.008	347.42	398.22
FGF-1	264	186	153	111	207	152	122	121	305.648	234.22	286.12	272.9	291.112	213.448	233.78	222.62
FGF-21	830	520	1583	947	512	372	353	287	475.93	465.444	251.02	262	399.248	374.968	330.62	294.66
Flt-3 ligand	361	328	345	363	394	460	295	307	266.35	271.838	222.26	225.2	294.176	276.352	304.76	302.84
G-CSF	94	106	93	91	106	138	127	136	839.356	769.062	477.5	425.14	360.352	297.792	225.6	172.48
Gas6	76	133	69	77	299	423	265	358	591.766	579.572	1304.66	1293.18	398.368	392.816	242.64	235.28
GDF-15	50	22	58	38	125	63	143	86	220.192	287.518	168.74	162.04	294.48	283.248	193.06	244.24
GM-CSF	132	47	60	9	80	64	35	7	142.772	105.826	133.82	109.6	428.744	433.84	151.74	161.6
HGF	137	117	180	134	95	134	69	78	314.174	329.504	393.42	366.68	456.776	477.272	337	307.08
ICAM-1	155	75	5	5	101	138	36	81	189.882	199.92	140.76	169	309.992	317.688	192.42	247.4
IFNG	39	63	44	41	297	282	218	220	277.69	339.85	258.44	195.96	383.568	384.456	300.36	316.04
IGFBP-1	171	114	74	77	156	122	156	167	236.278	443.184	228.04	282.82	276.808	286.304	296.88	252.42
IGFBP-2	124	144	92	80	202	238	239	339	10932.2	10459.5	10888.1	12094.9	341.824	366.832	308.5	252
IGFBP-3	161	242	163	166	3278	3521	427	410	5285.48	5024.07	4261.64	4393.08	477.208	425.952	266.24	294.94
IGFBP-5	49	47	9	35	125	183	139	146	7715.27	7386.23	6864.58	6621.26	284.184	253.032	253.98	250.42
IGFBP-6	149	129	93	99	10220	10226	7927	7063	409.178	363.412	304.12	280.76	470.992	460.448	384.34	357.68
IL10	185	174	207	133	817	617	550	530	394.086	375.662	337.24	230.36	442.56	419.824	341.76	328.92
IL11	193	125	182	98	851	619	671	598	457.94	379.82	280.88	305.56	545.696	565.4	475.58	435.54
IL12p40	102	82	29	23	496	668	521	634	344.568	329.112	274.72	249.32	338.736	356.144	350.38	285.8
IL13	115	173	43	87	277	351	170	255	317.1	319.466	219.64	262.48	418.856	441.544	238.28	221.24
IL15	162	154	120	105	381	361	353	319	569.772	527.044	446.8	455.4	613.168	494.024	472.24	417.8
IL17A	111	115	83	89	38	103	185	89	92.26	148.134	108.02	121.26	105.76	97.176	126.4	113.08
IL1alpha	103	79	63	10	303	233	275	160	336.49	334.81	287.42	242.12	426.24	421.272	339.88	274.34
IL1beta	86	77	52	1	86	87	76	36	235.536	226.45	209.5	229.58	267.384	214.664	185.46	144.38
IL1RA	114	93	119	101	115	131	95	146	418.768	407.358	315.3	299.34	342.36	382.648	299.44	310.66
IL2	76	70	136	180	109	12	29	1	137.928	151.788	125.54	96	96.12	72.592	79.54	109.02
IL22	165	58	98	130	25	35	10	1	234.052	262.472	267.04	200.36	206.656	175.16	237.58	223.2
IL23	138	136	102	137	202	209	137	159	314.748	284.088	164.52	222.12	278.272	297.312	270.52	242.08
IL27p28	104	63	87	40	202	231	174	176	349.972	371.042	258.64	147	526.424	593.824	404.28	414.68
IL28A/B	232	304	274	195	1918	1568	988	874	1467.93	1351.38	1350.52	1257.16	2145.63	2130.07	1531.18	1544.02
IL3	100	154	63	172	4	1	1	14	65.114	79.002	159.72	124.34	133.56	119.84	83.74	87.12
IL33	151	94	414	257	744	778	747	626	1885.21	1833.34	1977.84	2037.52	1571.58	1564.06	3001.44	3001.16
IL4	141	129	77	80	331	295	216	202	352.968	312.9	283.6	273.72	463.712	475.528	366.6	384.8
IL5	112	76	55	80	207	246	119	165	224.532	212.296	222.56	186.08	337.296	369.264	339.08	292.78
IL6	106	48	92	197	1	1	1	35	70.826	84.084	155.94	140.36	154.552	122.92	98.4	141.52
IL7	206	152	118	154	489	382	458	321	397.628	457.114	243.62	378.92	438.2	471.52	362.58	330.54
LDLR	547	594	669	779	614	712	502	640	1250.02	1189.19	1078.9	1090.26	3822.99	3959.2	2622.72	2711.96
Leptin	194	197	25	18	254	407	294	255	349.692	304.668	244.44	277.7	435.896	425.16	357.58	360.92
LIF	320	319	67	99	613	726	474	698	1072.47	1031.87	536.74	501.58	841.784	838.336	593.78	559.8
LIX	35	57	95	24	215	170	289	225	4935.67	4966.04	5904.36	5737.46	376.408	337.072	308.7	317.64
M-CSF	818	896	618	668	2296	2295	1896	2042	887.11	893.382	929.78	847.74	4006.02	3716.78	3649.18	3773.52
MMP2	85	153	106	62	2092	2399	1212	1436	886.55	873.418	694.48	670.6	1045.33	934.08	895.42	842.72
MMP3	47	145	115	42	29031	26470	26029	27024	231.98	273.392	97.04	174.02	4515.76	4395.5	3738.36	3760.18
MMP9	106	162	2	81	1257	396	572	446	100.408	90.048	151.48	142.42	124.448	107.72	202.12	185.52
MPO	93	111	85	90	265	242	187	161	425.292	435.722	344.46	313	466.784	504.616	551.52	584.2
NGAL	12	4	28	80	167	133	90	97	2744.43	2471.6	2517.3	2410.42	279.952	239.96	249.12	221.86
OPG	97	193	87	126	382	552	411	551	652.05	674.184	409.02	481.46	211.368	194.208	93.78	127.36
OPN	3271	3707	2598	2799	5843	6224	5684	6361	5291.89	4947.99	4899.24	4823.58	7373.7	7496.77	7039.14	6891.96
OSF-2	114	1	61	10	66	83	1	9	2273.28	2159.78	2103.16	1917.16	89.144	124.496	126.24	167.52
PCSK9	444	600	318	351	1456	1495	1117	1048	722.344	697.2	421.12	375.44	625.704	593.392	571.28	628.64
PD-ECGF	118	66	86	116	111	112	68	93	278.754	246.96	232.82	131.8	324.816	323.496	182.46	236.26
PDGF-BB	351	274	211	155	651	537	619	642	402.458	374.08	128.56	185.18	379.512	273.928	345.94	290.52
Pref-1	228	169	146	121	865	813	374	397	458.36	444.962	259	261.16	519.28	513.728	554.68	462.84
Proliferin	116	119	105	75	1020	818	656	542	443.1	470.33	256.02	247.12	4698.02	4432.97	1795.52	1768.82
RAGE	139	44	86	57	168	221	179	253	331.002	328.174	186.08	259.38	342.208	319.088	340.8	366.06
RBP4	76	25	46	34	229	218	186	206	245.35	244.44	181.32	170.76	238.888	247.272	354.3	327.38
Reg3G	44	24	19	89	181	173	188	169	224.112	237.664	164.64	199	308.84	317.104	208.1	231.38
Resistin	94	120	161	118	61	95	33	23	113.624	115.878	230.48	184.88	175.584	219.424	109.58	164.48
SAP	119	38	25	35	216	157	187	110	384.44	394.702	317.46	300.6	515.096	541.528	394.08	427.66
Serpin E1	121	81	162	104	586	455	651	553	9546.57	9108.83	4944.86	4898.92	8542.17	8392.85	12530.7	12124.4
Serpin F1	116	139	99	50	1047	1142	782	840	479.318	443.282	248.12	222.58	590.832	488.8	524.46	444.44
Thrombopoietin	70	1	30	29	143	163	120	172	386.316	414.792	251.56	238.58	414.752	412.208	342.06	319.24
TIM-1	61	57	29	81	390	405	253	262	410.886	390.516	204.06	182.42	404.872	384.776	394.98	420.94
TNFalpha	107	70	77	82	476	365	452	407	407.176	387.73	170.28	220.6	457.408	425.376	421.98	381
TSG-14	144	282	166	176	758	841	914	947	1028.13	867.776	671.84	627.3	1172.27	1152.26	974.68	848.5
VCAM-1	68	134	26	35	770	875	488	393	272.846	263.396	158.88	133.84	446.36	487.008	323.04	340.04
VEGF	7114	8918	8839	10827	290	338	239	207	382.354	362.782	411.7	442.12	704.48	697.728	373.02	318.58
